# S-phase independent silencing establishment in *Saccharomyces cerevisiae*

**DOI:** 10.1101/2020.05.13.094888

**Authors:** Davis Goodnight, Jasper Rine

## Abstract

The establishment of silent chromatin, a heterochromatin-like structure at *HML* and *HMR* in *Saccharomyces cerevisiae*, depends on progression through S phase of the cell cycle, but the molecular nature of this requirement has remained elusive despite intensive study. Using high-resolution chromatin immunoprecipitation and single-molecule RNA analysis, we found that silencing establishment proceeded via gradual repression of transcription in individual cells over several cell cycles, and that the cell-cycle-regulated step was downstream of Sir protein recruitment. In contrast to prior results, *HML* and *HMR* had identical cell-cycle requirements for silencing establishment, with no apparent contribution from a tRNA gene adjacent to *HMR*. We identified the cause of the S-phase requirement for silencing establishment: removal of transcription-favoring histone modifications deposited by Dot1, Sas2, and Rtt109. These results revealed that silencing establishment was absolutely dependent on the cell-cycle-regulated interplay between euchromatic and heterochromatic histone modifications.
