## Supplementary material for "S-phase independent silencing establishment in *Saccharomyces cerevisiae*": Combined_tables

### Sheet: Table S1
Strain Number:	Genotype
JRY11762	ADE2; can1-100; his3-11; leu2-3,112; ura3-1; lys2-; mat∆::HygMX; bar1∆::loxP:k.l.LEU2:loxP; TRP1; hml∆::HML*; SIR3-EBD78
JRY11763	ADE2; can1-100; his3-11; leu2-3,112; ura3-1; lys2-; mat∆::HygMX; bar1∆::loxP:k.l.LEU2:loxP; TRP1; hml∆::HML*; SIR3-EBD78
JRY11966	ADE2; can1-100; his3-11; leu2-3,112; ura3-1; lys2-; mat∆::HygMX; bar1∆::loxP:k.l.LEU2:loxP; TRP1; hml∆::HML*; sir3∆::k.l.URA3
JRY12167	ADE2; can1-100; his3-11; leu2-3,112; ura3-1; lys2-; mat∆::HygMX; bar1∆::loxP:k.l.LEU2:loxP; TRP1; hml∆::HML*; sir3∆::k.l.URA3; SIR4-13xMyc::KanMX
JRY12168	ADE2; can1-100; his3-11; leu2-3,112; ura3-1; lys2-; mat∆::HygMX; bar1∆::loxP:k.l.LEU2:loxP; TRP1; hml∆::HML*; sir3∆::k.l.URA3; SIR4-13xMyc::KanMX
JRY12169	ADE2; can1-100; his3-11; leu2-3,112; ura3-1; lys2-; mat∆::HygMX; bar1∆::loxP:k.l.LEU2:loxP; TRP1; hml∆::HML*; SIR3-EBD78; SIR4-13xMyc::KanMX
JRY12170	ADE2; can1-100; his3-11; leu2-3,112; ura3-1; lys2-; mat∆::HygMX; bar1∆::loxP:k.l.LEU2:loxP; TRP1; hml∆::HML*; SIR3-EBD78; SIR4-13xMyc::KanMX
JRY12171	ADE2; can1-100; his3-11; leu2-3,112; ura3-1; lys2-; mat∆::HygMX; bar1∆::loxP:k.l.LEU2:loxP; TRP1; hml∆::HML*; SIR4-13xMyc::KanMX
JRY12172	ADE2; can1-100; his3-11; leu2-3,112; ura3-1; lys2-; mat∆::HygMX; bar1∆::loxP:k.l.LEU2:loxP; TRP1; hml∆::HML*; SIR4-13xMyc::KanMX
JRY12267	ADE2; can1-100; his3-11; leu2-3,112; ura3-1; lys2-; mat∆::HygMX; bar1∆::loxP:k.l.LEU2:loxP; TRP1; hml∆::HML*; SIR3-EBD78; tT(AGU)C∆
JRY12268	ADE2; can1-100; his3-11; leu2-3,112; ura3-1; lys2-; mat∆::HygMX; bar1∆::loxP:k.l.LEU2:loxP; TRP1; hml∆::HML*; SIR3-EBD78; tT(AGU)C∆
JRY12269	ADE2; can1-100; his3-11; leu2-3,112; ura3-1; lys2-; mat∆::HygMX; bar1∆::loxP:k.l.LEU2:loxP; TRP1; hml∆::HML*; SIR3-EBD78
JRY12270	ADE2; can1-100; his3-11; leu2-3,112; ura3-1; lys2-; mat∆::HygMX; bar1∆::loxP:k.l.LEU2:loxP; TRP1; hml∆::HML*; SIR3-EBD78
JRY12443	ADE2; can1-100; his3-11; leu2-3,112; ura3-1; lys2-; mat∆::HygMX; bar1∆::loxP:k.l.LEU2:loxP; TRP1; hml∆::HML*; SIR3-EBD78; SIR4-13xMyc::KanMX; dot1∆::HisMX
JRY12444	ADE2; can1-100; his3-11; leu2-3,112; ura3-1; lys2-; mat∆::HygMX; bar1∆::loxP:k.l.LEU2:loxP; TRP1; hml∆::HML*; SIR3-EBD78; SIR4-13xMyc::KanMX; dot1∆::HisMX
JRY12445	ADE2; can1-100; his3-11; leu2-3,112; ura3-1; lys2-; mat∆::HygMX; bar1∆::loxP:k.l.LEU2:loxP; TRP1; hml∆::HML*; SIR3-EBD78; SIR4-13xMyc::KanMX; dot1∆::HisMX
JRY12513	ADE2; can1-100; his3-11; leu2-3,112; ura3-1; lys2-; mat∆::HygMX; bar1∆::loxP; TRP1; hmlα2∆::CRE-hmlα1∆::k.l.LEU2_ORF; SIR3-EBD78
JRY12514	ADE2; can1-100; his3-11; leu2-3,112; ura3-1; lys2-; mat∆::HygMX; bar1∆::loxP; TRP1; hmlα2∆::CRE-hmlα1∆::k.l.LEU2_ORF; SIR3-EBD78
JRY12560	ADE2; can1-100; his3-11; leu2-3,112; ura3-1; lys2-; mat∆::HygMX; bar1∆::loxP:k.l.LEU2:loxP; TRP1; hml∆::HML*; SIR3-EBD78; his3∆::C.G.HIS3:O.s.TIR1; MCD1-3V5-AID2:KanMX
JRY12561	ADE2; can1-100; his3-11; leu2-3,112; ura3-1; lys2-; mat∆::HygMX; bar1∆::loxP:k.l.LEU2:loxP; TRP1; hml∆::HML*; SIR3-EBD78; his3∆::C.G.HIS3:O.s.TIR1; MCD1-3V5-AID2:KanMX
JRY12615	ADE2; can1-100; his3-11; leu2-3,112; ura3-1; lys2-; mat∆::HygMX; bar1∆::loxP:k.l.LEU2:loxP; TRP1; hml∆::HML*; SIR3-EBD78; SIR4-13xMyc::KanMX; sas2∆::k.l.URA3
JRY12616	ADE2; can1-100; his3-11; leu2-3,112; ura3-1; lys2-; mat∆::HygMX; bar1∆::loxP:k.l.LEU2:loxP; TRP1; hml∆::HML*; SIR3-EBD78; SIR4-13xMyc::KanMX; sas2∆::k.l.URA3
JRY12618	ADE2; can1-100; his3-11; leu2-3,112; ura3-1; lys2-; mat∆::HygMX; bar1∆::loxP:k.l.LEU2:loxP; TRP1; hml∆::HML*; SIR3-EBD78; SIR4-13xMyc::KanMX; dot1∆::HisMX; sas2∆::k.l.URA3
JRY12619	ADE2; can1-100; his3-11; leu2-3,112; ura3-1; lys2-; mat∆::HygMX; bar1∆::loxP:k.l.LEU2:loxP; TRP1; hml∆::HML*; SIR3-EBD78; SIR4-13xMyc::KanMX; dot1∆::HisMX; sas2∆::k.l.URA3
JRY12689	ADE2; can1-100; his3-11; leu2-3,112; ura3-1; lys2-; mat∆::HygMX; bar1∆::loxP:k.l.LEU2:loxP; TRP1; hml∆::HML*; SIR3-EBD78; SIR4-13xMyc::KanMX; rtt109∆::k.l.URA3
JRY12690	ADE2; can1-100; his3-11; leu2-3,112; ura3-1; lys2-; mat∆::HygMX; bar1∆::loxP:k.l.LEU2:loxP; TRP1; hml∆::HML*; SIR3-EBD78; SIR4-13xMyc::KanMX; rtt109∆::k.l.URA3
JRY12691	ADE2; can1-100; his3-11; leu2-3,112; ura3-1; lys2-; mat∆::HygMX; bar1∆::loxP:k.l.LEU2:loxP; TRP1; hml∆::HML*; SIR3-EBD78; SIR4-13xMyc::KanMX; dot1∆::HisMX; rtt109∆::k.l.URA3
JRY12692	ADE2; can1-100; his3-11; leu2-3,112; ura3-1; lys2-; mat∆::HygMX; bar1∆::loxP:k.l.LEU2:loxP; TRP1; hml∆::HML*; SIR3-EBD78; SIR4-13xMyc::KanMX; dot1∆::HisMX; rtt109∆::k.l.URA3
JRY12765	ADE2; can1-100; his3-11; leu2-3,112; ura3-1; lys2-; mat∆::HygMX; bar1∆::loxP:k.l.LEU2:loxP; TRP1; hml∆::HML*; SIR3-EBD78; SIR4-13xMyc::KanMX; rtt109∆::NatMX; sas2∆::k.l.URA3
JRY12766	ADE2; can1-100; his3-11; leu2-3,112; ura3-1; lys2-; mat∆::HygMX; bar1∆::loxP:k.l.LEU2:loxP; TRP1; hml∆::HML*; SIR3-EBD78; SIR4-13xMyc::KanMX; rtt109∆::NatMX; sas2∆::k.l.URA3
JRY12767	ADE2; can1-100; his3-11; leu2-3,112; ura3-1; lys2-; mat∆::HygMX; bar1∆::loxP:k.l.LEU2:loxP; TRP1; hml∆::HML*; SIR3-EBD78; SIR4-13xMyc::KanMX; dot1∆::HisMX rtt109∆::NatMX; sas2∆::k.l.URA3
JRY12768	ADE2; can1-100; his3-11; leu2-3,112; ura3-1; lys2-; mat∆::HygMX; bar1∆::loxP:k.l.LEU2:loxP; TRP1; hml∆::HML*; SIR3-EBD78; SIR4-13xMyc::KanMX; dot1∆::HisMX rtt109∆::NatMX; sas2∆::k.l.URA3
JRY12851	ADE2; can1-100; his3-11; leu2-3,112; ura3-1; lys2-; mat∆::HygMX; bar1∆::loxP:k.l.LEU2:loxP; TRP1; hml∆::HML*; SIR3-EBD78; SIR4-13xMyc::KanMX; hht1K79R; hht2K79R
JRY12852	ADE2; can1-100; his3-11; leu2-3,112; ura3-1; lys2-; mat∆::HygMX; bar1∆::loxP:k.l.LEU2:loxP; TRP1; hml∆::HML*; SIR3-EBD78; SIR4-13xMyc::KanMX; hht1K79R; hht2K79R
JRY12854	ADE2; can1-100; his3-11; leu2-3,112; ura3-1; lys2-; mat∆::HygMX; bar1∆::loxP:k.l.LEU2:loxP; TRP1; hml∆::HML*; SIR3-EBD78; SIR4-13xMyc::KanMX; hht1K79L; hht2K79L
JRY12855	ADE2; can1-100; his3-11; leu2-3,112; ura3-1; lys2-; mat∆::HygMX; bar1∆::loxP:k.l.LEU2:loxP; TRP1; hml∆::HML*; SIR3-EBD78; SIR4-13xMyc::KanMX; hht1K79L; hht2K79L
JRY12857	ADE2; can1-100; his3-11; leu2-3,112; ura3-1; lys2-; mat∆::HygMX; bar1∆::loxP:k.l.LEU2:loxP; TRP1; hml∆::HML*; SIR3-EBD78; SIR4-13xMyc::KanMX; hht1K79M; hht2K79M
JRY12858	ADE2; can1-100; his3-11; leu2-3,112; ura3-1; lys2-; mat∆::HygMX; bar1∆::loxP:k.l.LEU2:loxP; TRP1; hml∆::HML*; SIR3-EBD78; SIR4-13xMyc::KanMX; hht1K79M; hht2K79M

### Sheet: Table S2
Name	Sequence
a1 Forward	GGCGGAAAACATAAACAGAAC
a1 Reverse	GGGTGATATTGATGATTTTCCC
α1 Forward	TCACAGGATAGCGTCTGGAA
α1 Reverse	TCAGCGAGCAGAGAAGACAA
α2 Forward	TCCACAAATCACAGATGAGT
α2 Reverse	GTTGGCCCTAGATAAGAATCC
cre Forward	CGTACTGACGGTGGGAGAAT
cre Reverse	CCCGGCAAAACAGGTAGTTA
ALG9 Forward	CGTTGCCATGTTGTTGTATG
ALG9 Reverse	GCCAGCCTAGTATACTAGCC

### Sheet: Table S3
a1 Probe sequences	cre probe sequences (from Dodson & Rine, 2015)	KAP104 probe sequences (from Dodson & Rine, 2015)
CTACAAATATCATCCATGTTGT	CGGTAATGCAGGCAAATTTT	GAGTTGCTAGTTGCAACACA
AGAGTTCTGTTTATGTTTTCCG	GTTCTTGCGAACCTCATCAC	TAGCTTCCATTGCGTTATTA
TCTCAGTACCTAGAATGTTAAA	GATCCCTGAACATGTCCATC	TCTGAAGATCCTGTAGGGAG
AGTATTGAGATTGATTTCATCA	GTATGCTCAGAAAACGCCTG	ATTAAATTGTTTCCCCCTAG
ACTTTAGTCAAATTACTTTCCA	AACGGACAGAAGCATTTTCC	TACCTGTCACGTTCGAAACG
TTTTGTGTAATGTATGTTGCTC	ATTCAACTTGCACCATGCCG	CTCTATGCTGCCTATAGTAA
GGTATATTTCTAACCTATTGTT	CTGCGGGAAACCATTTCCGG	GCATTTGAAGACCAGTTGGA
GCTCTTCTCTTTTTTAATGTGG	TAATCGCGAACATCTTCAGG	ATTTGAGGTTAGCTCTAGCA
TGATATTGATGATTTTCCCTTT	GCGCGCCTGAAGATATAGAA	AAGCCTTAATACTTGGCTCA
TTCTAAAAATGCCCGTGCTTGG	TGGATAGTTTTTACTGCCAG	AAAATTGAGCGCTGTCTTCC
CTTTGCTTTCTTCTAAAAACCT	GTTTAGCTGGCCCAAATGTT	CTATCCAATAAGGCTTCCAT
TCTTCTTTTTCCTTGGAATTAA	AGCCCGGACCGACGATGAAG	CTGAGCGAATCACAGGTGAG
TAATGCCACATTTCTTTGCAAC	ATTGCTGTCACTTGGTCGTG	AACTTTGTGTTTGTAGCGGG
CCAAACTCTTACTTGAAGTGGA	GCCGCATAACCAGTGAAACA	TAATGCAAATCTGTGCCCTA
GATCTCATACGTTTATTTATGA	CGGCATCAACGTTTTCTTTT	AAACCAGCTTATCTGGTCTG
	GAACGCTAGAGCCTGTTTTG	TTTCCTCATTTACAGTGGTG
	GAACCTGGTCGAAATCAGTG	TGCAAAAACTCGCAGGCTTC
	TCGCTATTTTCCATGAGTGA	GTTCAGGAATATTTGGGCTC
	ATTACGTATATCCTGGCAGC	GAAGCTTCCAGGAGAACGAT
	TAAGCAATCCCCAGAAATGC	CTTTATCCTCCAAGAATGCA
	GGCTATACGTAACAGGGTGT	TTTTTCACAATACGGGGTGC
	TAACCCTGATCCTGGCAATT	TCGTCATTACATCTAGCGTT
	ACCGTCAGTACGTGAGATAT	ACGCTATATCCATCACTTGA
	TCTGCCAATATGGATTAACA	GCTTCTCTAATAAACCACCT
	CGGTGCTAACCAGCGTTTTC	AATACTTCATTCCACCTTCT
	GCTAAGTGCCTTCTCTACAC	TGGTATTAGTGCTGGTAAGC
	CGCTCGACCAGTTTAGTTAC	ACATGTCATTTTCCTCACTG
	ATCATCAGCTACACCAGAGA	GGAGTCGGCGTTTTCAATAA
	CCGGCAAAACAGGTAGTTAT	GGGCGGCAAAATTATTTGCA
	CGGCAACACCATTTTTTCTG	TCACTGTCTGACAGCAAAGC
	TGAGTTGCTTCAAAAATCCC	AAGGCTCTGTTGTACACTTC
	CCTTAGCGCCGTAAATCAAT	TTCTCAGGCACTACTATTGT
	CAGGTATCTCTGACCAGAGT	TCCCTTGAGGGAACAATAGA
	GGGCACTGTGTCCAGACCAG	TCCTGCAAACATTCTAGCAT
	GGGCCATATCTCGCGCGGCT	GCAAAGCAGCTTTGTCTTAC
	TTGCATGATCTCCGGTATTG	TTCCGTACCAATCAACTTCA
	TTACATTGGTCCAGCCACCA	ATCACTATCGTCGTTATGCA
	CGGATATAGTTCATGACAAT	ATCGCATTTATCACAGCAGG
	CCCTGTTTCACTATCCAGGT	ATCACAGAGCTGTCTACGAT
	TAATCGCCATCTTCCAGCAG	TTCCGATGGTCACAGACAAG
		GGAATCATTGGCAAATGCGC
		GCGTTAACGGACAAACACCA
		CTACTCTTTTCCTCTACATC
		CCGTGCTGGTCAAATTGATA
		TCTACATTGCTTGAAAGGCC
		GTGTAGATCTCTTGCGCAAA
		TTTGGGCAGAATGGTTCATC
		AGAAGGAGATTTCATCGGGC
